# Hyperactive 20S Proteasome Enhances Proteostasis and ERAD in *C. elegans* via degradation of Intrinsically Disordered Proteins

**DOI:** 10.1101/2024.04.04.588128

**Authors:** David Salcedo-Tacuma, Nadeem Asad, Raymond Anderson, David M. Smith

## Abstract

Age-related proteinopathies, including Alzheimer’s and Parkinson’s disease, are driven by the toxic accumulation of misfolded proteins, particularly intrinsically disordered proteins (IDPs), that overwhelm cellular proteostasis. The proteasome is responsible for the clearance of these proteins, but it is unclear why it fails to do so in these diseases. Here, we report a novel strategy employing a *C. elegans* model with a hyperactive 20S proteasome (α3ΔN) to achieve selective activation. This activation robustly enhances the degradation of IDPs and misfolded proteins, markedly reduces oxidative damage, and significantly improves ER-associated degradation (ERAD). Notably, aggregation-prone substrates, such as endogenous vitellogenins and human alpha-1 antitrypsin (ATZ), are efficiently cleared. Proteomic and transcriptomic reprogramming reveals systemic adaptations characterized by increased protein turnover and enhanced oxidative stress resistance, independent of superoxide dismutases. Strikingly, proteasome hyperactivation extends lifespan and enhances stress resistance independently of known proteostasis pathways including the canonical unfolded protein response mediated by xbp-1. Our findings provide substantial support for a “20S pathway” of proteostasis that alleviates protein aggregation and oxidative stress, offering a promising therapeutic strategy for neurodegenerative diseases

**Teaser:** Enhanced disordered protein clearance by the 20S proteasome in worms prevents toxic protein buildup and promotes stress resistance and longevity.
