## Supplementary material for "Hyperactive 20S Proteasome Enhances Proteostasis and ERAD in *C. elegans* via degradation of Intrinsically Disordered Proteins": DataS3-TFs-AnalysisResults

### Sheet: TF-analysis
TF_name	oddsRatio	matrixID	log10pValue	rnkPV	dataSource	class	family
sma-4	9.91906	MA0925,1	159.343	1	jaspar	SMAD/NF-1 DNA-binding domain factors	SMAD factors
unc-62	9.4214	MA0918,1	154.717	2	jaspar	Homeo domain factors	TALE-type homeo domain factors
elt-3	13.2592	MA0542,1	151.838	3	jaspar	Other C4 zinc finger-type factors	C4-GATA-related
elt-2	8.60413	MA1701,1	149.817	4	jaspar	Other C4 zinc finger-type factors	C4-GATA-related
unc-86	11.0869	MA0926,1	149.627	5	jaspar	Homeo domain factors	POU domain factors
unc-30	15.2968	MA1443,1	135.049	6	jaspar	Homeo domain factors	Other
atf-7	6.85772	MA1438,1	134.375	7	jaspar	Basic leucine zipper factors (bZIP)	Jun-related
ces-2	6.71068	MA0922,1	133.376	8	jaspar	Basic leucine zipper factors (bZIP)	Other
ceh-22	6.07209	MA0264,1	132.936	9	jaspar	Homeo domain factors	NK
pqm-1	6.15831	MA1703,1	132.393	10	jaspar	C2H2 zinc finger factors	Other
lin-14	48.6669	MA0261,1	130.025	11	jaspar		Other
dsc-1	7.91557	MA0919,1	126.474	12	jaspar	Homeo domain factors	Other
mab-5	13.4634	MA1442,1	126.081	13	jaspar	Homeo domain factors	Other
pha-4	25.3834	MA0546,1	124.375	14	jaspar	Fork head/winged helix factors	FOX
che-1	52.1236	MA0260,1	123.445	15	jaspar	C2H2 zinc finger factors	More than 3 adjacent zinc fingers
hlh-1	5.07641	MA0545,1	122.098	16	jaspar	Basic helix-loop-helix factors (bHLH)
nhr-6	4.65195	MA1451,1	112.314	17	jaspar	Nuclear receptors with C4 zinc fingers	Other
vab-7	21.8967	MA0927,1	112.296	18	jaspar	Homeo domain factors	HOX
ceh-28	4.67538	MA1445,1	112.272	19	jaspar	Homeo domain factors	NK
pal-1	13.1355	MA0924,1	110.892	20	jaspar	Homeo domain factors	HOX
elt-6	30.6939	MA1439,1	108.69	21	jaspar	Other C4 zinc finger-type factors	C4-GATA-related
lim-4	18.5534	MA0923,1	108.376	22	jaspar	C2H2 zinc finger factors	Other-HD-LIM
blmp-1	28.3925	MA0537,1	108.365	23	jaspar	C2H2 zinc finger factors	More than 3 adjacent zinc fingers
fos-1	4.08459	MA1448,1	106.042	24	jaspar	Basic leucine zipper factors (bZIP)	Other- Fos-related
daf-16	5.27234	MA1446,1	105.44	25	jaspar	Fork head/winged helix factors	FOX
fkh-2	50.1444	MA0920,1	103.388	26	jaspar	Fork head/winged helix factors	FOX
zfh-2	4.33411	MA0928,1	100.366	27	jaspar	Homeo domain factors	Other
lin-54	3.43996	MA1450,1	86.573	28	jaspar	CRC domain	Other
cebp-1	3.34374	MA1444,1	83.3303	29	jaspar	Basic leucine zipper factors (bZIP)	Other-CEBP-related
skn-1	2.90309	MA0547,1	70.9997	30	jaspar	Basic leucine zipper factors (bZIP)	Other
ceh-48	32.2753	MA0921,1	65.7855	31	jaspar	Homeo domain factors	Other-HD-CUT
lim-7	23.044	MA1441,1	59.8396	32	jaspar	Homeo domain factors	Other
eor-1	2.74566	MA0543,1	59.3681	33	jaspar	C2H2 zinc finger factors	Other
mab-3	2.2867	MA0262,1	52.4074	34	jaspar	DM-type intertwined zinc finger factors	Other
ceh-38	2.32327	MA1699,1	50.7176	35	jaspar	Homeo domain factors	Other
fkh-9	55.6912	MA1440,1	41.2426	36	jaspar	Fork head/winged helix factors	FOX
efl-1	2.07224	MA0541,1	40.563	37	jaspar	Fork head/winged helix factors	E2F
zip-8	1.96735	MA1704,1	36.7729	38	jaspar	Basic leucine zipper factors (bZIP)	Other
hlh-30	1.85798	MA1449,1	32.0523	39	jaspar	Basic helix-loop-helix factors (bHLH)
daf-12	1.58565	MA0538,1	18.7268	40	jaspar	Other C4 zinc finger-type factors	C4-GATA-related
ceh-10::ttx-3	1.44183	MA0263,1	12.332	41	jaspar	Homeo domain factors::Homeo domain factors	Other-Paired-related HD factors::HD-LIM factors
snpc-4	1.19963	MA0544,1	3.26251	42	jaspar	Tryptophan cluster factors	Other-Myb/SANT domain factors
dpy-27	1.00351	MA0540,1	0.308251	43	jaspar
