## Supplementary material for "Hyperactive 20S Proteasome Enhances Proteostasis and ERAD in *C. elegans* via degradation of Intrinsically Disordered Proteins": DataS4-Oxidation

### Sheet: SignificantOxidationPTMeptides
ID	Modifications	logFC	AveExpr	t	P,Value	adj,P,Val	B	PEP	gene name	annotation
I2HAF5	3 Oxidation (MP)	-10.3872	5.19362	-47.2062	6.73339e-12	3.90806e-09	17.6866	0.0092511	brp-1	Bypass of Response to Pheromone in yeast; Protein BRP-1, isoform a
P05690	Dioxidation (MW)	-9.40255	4.70127	-70.53	4.51864e-13	1.23359e-10	20.4696	0.020654	vit-2	Vitellogenin-2; Precursor of the egg-yolk proteins that are sources of nutrients during embryonic development
O02365	Oxidation (MP)	-9.23233	4.61616	-173.022	7.35599e-17	2.13471e-13	22.9869	0.0042444	ifa-2	Intermediate filament protein ifa-2; Cytoplasmic intermediate filaments provide mechanical strength to cells. Essential protein, involved in attachment structures in epidermal cells that connect muscles to the external cuticle. Probably acts by forming hypodermal hemidesmosome complexes that help mediate muscle-cuticle force transduction. Although expressed during embryogenesis, it is not require…
Q7JPE4	Oxidation (MP)	-8.87112	6.54448	-4.34638	0.00195781	0.0168094	-2.22034	0.00011619	tat-4	Phospholipid-transporting ATPase; Protein TAT-4, isoform a; Belongs to the cation transport ATPase (P-type) (TC 3.A.3) family. Type IV subfamily
O01578	Dioxidation (MW)	-8.16584	4.08292	-4.11615	0.00294876	0.015719	-3.04879	0.002596	F53F10.3	Probable mitochondrial pyruvate carrier 2; May mediate the uptake of pyruvate into mitochondria
Q9BKU3	Oxidation (MP)	-7.99679	5.93787	-4.30292	0.00208436	0.0176866	-2.28701	0.045499	eif-2a	Translation initiation factor 2 subunit 1; Eukaryotic Initiation Factor; Protein Y37E3.10 (Y37E3.10) mRNA, complete cds
Q95XV0	Oxidation (P)	-7.96336	5.85598	-4.4561	0.00167348	0.0151764	-2.05312	0.0089094		Uncharacterized protein; Protein Y57E12B.4 (Y57E12B.4) mRNA, complete cds
Q6A582	Oxidation (MP)	-7.91266	3.95633	-4.18847	0.00246141	0.0198417	-2.46377	0.00057637	zbp-1	Zipcode Binding Protein homolog; Protein M88.5, isoform c
P34712	Oxidation (MP)	-7.81743	7.95847	-3.29219	0.00962504	0.0493657	-3.8977	0.017366	pgp-1	Multidrug resistance protein pgp-1; Energy-dependent efflux pump responsible for decreased drug accumulation in multidrug-resistant cells; Belongs to the ABC transporter superfamily. ABCB family. Multidrug resistance exporter (TC 3.A.1.201) subfamily
Q21233	Oxidation (MP)	-3.01189	12.5127	-10.3096	3.28099e-06	0.000359934	4.68832	0.041022	nuo-4	NADH dehydrogenase [ubiquinone] 1 alpha subcomplex subunit 10, mitochondrial; Accessory subunit of the mitochondrial membrane respiratory chain NADH dehydrogenase (Complex I), that is believed not to be involved in catalysis. Complex I functions in the transfer of electrons from NADH to the respiratory chain. The immediate electron acceptor for the enzyme is believed to be ubiquinone
A0A5E4LXR0	Oxidation (MP)	-2.35776	11.8781	-5.71321	0.000313822	0.00480228	-0.255903	0.0069627	nmy-1	Non-muscle MYosin
Q22993	Oxidation (MP)	-2.16386	11.723	-6.05292	0.000207302	0.00369074	0.192061	0.00023801	pmt-2	Phosphoethanolamine n-methyltransferase; Phosphoethanolamine MethylTransferase; Protein PMT-2 (pmt-2) mRNA, complete cds
P90735	Oxidation (MP)	-2.16039	11.8123	-7.87597	2.84092e-05	0.00104359	2.3466	0.035395	npa-1	Sodium/potassium-transporting ATPase subunit alpha; Protein EAT-6 (eat-6) mRNA, complete cds
G5ECS9	Oxidation (MP)	-2.09765	12.4011	-4.53611	0.0014942	0.0141244	-1.9322	0.00061662	cpt-2	Calponin-homology (ch) domain-containing protein; Carnitine Palmitoyl Transferase; Protein CPT-2, isoform a
O17214	Oxidation (MP)	-2.01434	12.255	-6.03144	0.000212715	0.00375829	0.164193	0.00216	fum-1	Probable fumarate hydratase, mitochondrial; Protein FUM-1, isoform a; Belongs to the class-II fumarase/aspartase family. Fumarase subfamily
P10986	Oxidation (MP)	-1.99336	17.3466	-11.6106	1.22976e-06	0.000223047	5.74928	0.0129	act-4	Actin beta/gamma 1; Actin-4; Actins are highly conserved proteins that are involved in various types of cell motility and are ubiquitously expressed in all eukaryotic cells
Q03577	Oxidation (MP)	-1.90992	13.9919	-7.54823	3.95318e-05	0.00130365	1.98795	0.0015541	drs-1	Aspartate--tRNA ligase, cytoplasmic; Protein DARS-1 (dars-1) mRNA, complete cds
Q9XWI6	Oxidation (MP)	-1.81445	10.7011	-5.06873	0.000719622	0.00866488	-1.14963	0.00014176	eif-3.B	Eukaryotic translation initiation factor 3 subunit B; RNA-binding component of the eukaryotic translation initiation factor 3 (eIF-3) complex, which is involved in protein synthesis of a specialized repertoire of mRNAs and, together with other initiation factors, stimulates binding of mRNA and methionyl-tRNAi to the 40S ribosome. The eIF-3 complex specifically targets and initiates translation of…
P34751	Trioxidation (C);Oxidation (MP)	-1.78787	10.8989	-5.19992	0.000604894	0.00780179	-0.962974	0.044978	hdl-1	Probable aromatic-L-amino-acid decarboxylase; Catalyzes the decarboxylation of L-3,4- dihydroxyphenylalanine (DOPA) to dopamine, L-5-hydroxytryptophan to serotonin and L-tryptophan to tryptamine; Belongs to the group II decarboxylase family
G5EE12	Oxidation (MP)	-1.72309	18.6064	-11.3472	1.48798e-06	0.000239896	5.54351	0.017154	cash-1	Wd_repeats_region domain-containing protein; CKA And Striatin Homolog; Protein CASH-1 (cash-1) mRNA, complete cds
O44906	2 Oxidation (MP)	-1.67201	10.5839	-6.48387	0.000125157	0.00263192	0.738167	0.043736	pck-1	Phosphoenolpyruvate carboxykinase (gtp); Phosphoenolypyruvate CarboxyKinase; Protein PCK-1, isoform a
Q95Y97	Oxidation (MP)	-1.65242	11.8398	-10.6652	2.48346e-06	0.00034319	4.98977	0.004154	rpa-2	RPA_C domain-containing protein DNA-binding protein involved in DNA replication, repair, and recombination [1]. RPA interacting protein is involved in the import of RPA into the nucleus [2, 3]. The C-terminal domain contains a putative zinc finger [3].
C0HLB4	Oxidation (MP)	-1.62055	11.1103	-3.51728	0.00676873	0.0397629	-3.53066	0.00030734	vha-3	V-type proton ATPase 16 kDa proteolipid subunit c 3
O18239	Oxidation (MP)	-1.57335	12.8374	-3.68771	0.00520587	0.0329138	-3.25536	0.0036473	sec-61	Protein transport protein sec61 subunit alpha; Yeast SEC homolog; Protein Y57G11C.15, isoform b (Y57G11C.15) mRNA, complete cds
Q7JLY3	Oxidation (MP)	-1.54075	14.6437	-8.48161	1.58538e-05	0.00076554	2.97987	0.014607	dur-1	Dauer Up-Regulated; Protein DUR-1, isoform q
P51404	Oxidation (MP)	-1.47806	13.1471	-12.5359	6.48252e-07	0.000171021	6.43926	0.00015553	rps-13	40S ribosomal protein S13; Protein RPS-13 (rps-13) mRNA, complete cds; Belongs to the universal ribosomal protein uS15 family
Q965X5	Oxidation (MP)	-1.45039	16.3928	-6.50221	0.00012256	0.00259613	0.760875	0.013371	ugt-45	UDP-GlucuronosylTransferase; Protein UGT-45 (ugt-45) mRNA, complete cds
Q69Z12	Oxidation (P);Oxidation (MP)	-1.442	12.1909	-5.06837	0.000719968	0.00866488	-1.15015	0.0063325	mlc-7	Myosin light chain 6; Myosin Light Chain; Protein K08E3.10 (K08E3.10) mRNA, complete cds
G5EBH3	Oxidation (MP)	-1.39072	13.9371	-9.12651	8.82844e-06	0.000560278	3.61526	0.014473	sma-1	Spectrin beta; SMAll; Protein SMA-1, isoform a
P51404	Oxidation (MP)	-1.35093	16.4093	-6.00704	0.000219049	0.0037838	0.132472	0.00374	rps-13	40S ribosomal protein S13; Protein RPS-13 (rps-13) mRNA, complete cds; Belongs to the universal ribosomal protein uS15 family
P05690	Oxidation (MP)	-1.33276	19.2183	-8.05507	2.38226e-05	0.000921776	2.53776	0.0025941	vit-2;vit-1	Vitellogenin-2; Precursor of the egg-yolk proteins that are sources of nutrients during embryonic development
P54216	Oxidation (MP)	-1.31349	17.121	-10.1819	3.63334e-06	0.000359934	4.57784	1.55e-05	aldo-1	Fructose-bisphosphate aldolase, class i; Fructose-bisphosphate aldolase 1; Protein ALDO-1 (aldo-1) mRNA, complete cds
P06125	Oxidation (MP)	-1.28167	10.4771	-3.29593	0.00956847	0.0493657	-3.89158	1.6e-06	vit-5	Vitellogenin-5; Precursor of the egg-yolk proteins that are sources of nutrients during embryonic development
H9G2T4	Oxidation (MP)	-1.24783	11.4646	-6.55887	0.000114904	0.00254543	0.830752	0.028857	idh-1	Isocitrate dehydrogenase [NADP]; Protein IDH-1, isoform b; Belongs to the isocitrate and isopropylmalate dehydrogenases family
Q19057	Oxidation (MP)	-1.24015	16.0052	-8.92268	1.0583e-05	0.000614239	3.41855	0.029596	acdh-12	Very long chain acyl-coa dehydrogenase; Acyl CoA DeHydrogenase; Protein ACDH-12, isoform a
O02642	Oxidation (MP)	-1.21616	14.3659	-7.65531	3.54446e-05	0.00122453	2.10641	0.010005	sucl-2	Succinate--CoA ligase [ADP/GDP-forming] subunit alpha, mitochondrial; Succinyl-CoA synthetase functions in the citric acid cycle (TCA), coupling the hydrolysis of succinyl-CoA to the synthesis of either ATP or GTP and thus represents the only step of substrate-level phosphorylation in the TCA. The alpha subunit of the enzyme binds the substrates coenzyme A and phosphate, while succinate binding a…
P10567	Oxidation (MP)	-1.19799	14.0577	-6.87881	8.0398e-05	0.00196063	1.21779	0.0011559	unc-15	Paramyosin; Structural component of the muscle thick filaments which is involved in assembly and organization of sarcomere myofilaments. Involved in ovulation. Plays a role in the formation of muscle connections, also called muscle arm extensions, between the body wall and the motor axons in the dorsal and ventral cord; Belongs to the paramyosin family
P18948	Oxidation (MP)	-1.19135	13.7807	-6.52972	0.000118775	0.00257319	0.794858	0.00252	vit-6	Vitellogenin-6; Precursor of the egg-yolk proteins that are sources of nutrients during embryonic development (Probable). May play a role in cholesterol uptake. May be involved in thermotolerance
O45381	2 Oxidation (MP)	-1.15609	13.1825	-3.35826	0.00867494	0.0469458	-3.78962	0.027659	mltn-9	MLt-TeN (Mlt-10) related; Protein MLTN-9 (mltn-9) mRNA, complete cds
P10567	Oxidation (MP)	-1.15146	20.0796	-7.62547	3.65346e-05	0.00124734	2.07353	0.017386	unc-15	Paramyosin; Structural component of the muscle thick filaments which is involved in assembly and organization of sarcomere myofilaments. Involved in ovulation. Plays a role in the formation of muscle connections, also called muscle arm extensions, between the body wall and the motor axons in the dorsal and ventral cord; Belongs to the paramyosin family
P34542	Oxidation (MP)	-1.14478	17.948	-11.9233	9.85538e-07	0.000220002	5.98808	0.00016741	R05D3.9/R05D3.10	Uncharacterized protein r05d3.9; Protein R05D3.9 (R05D3.9) mRNA, complete cds
P10567	Oxidation (MP)	-1.14312	13.1765	-4.85471	0.000960402	0.0106377	-1.45933	0.011767	unc-15	Paramyosin; Structural component of the muscle thick filaments which is involved in assembly and organization of sarcomere myofilaments. Involved in ovulation. Plays a role in the formation of muscle connections, also called muscle arm extensions, between the body wall and the motor axons in the dorsal and ventral cord; Belongs to the paramyosin family
Q95X65	Dioxidation (MW)	-1.14207	14.1646	-5.69594	0.000364798	0.00362787	-0.793892	0.046817	nmtn-1	NeMiTiN (Neuronal enriched MAP interacting protein) homolog; Protein NMTN-1, isoform a (nmtn-1) mRNA, complete cds
P17330	Oxidation (MP)	-1.13454	12.8739	-12.2691	7.7623e-07	0.000187718	6.24533	9.61e-05	gpd-3	Glyceraldehyde-3-phosphate dehydrogenase 3; Protein GPD-3 (gpd-3) mRNA, complete cds
Q9XU13	Oxidation (MP)	-1.11521	16.3214	-6.2583	0.000162518	0.00311838	0.455351	0.0082879	sca-1	P-type ca2+ transporter type 2a; Calcium-transporting ATPase; This magnesium-dependent enzyme catalyzes the hydrolysis of ATP coupled with the transport of calcium
Q9U1Q3	2 Oxidation (MP)	-1.11304	10.3549	-3.88988	0.00383139	0.026696	-2.9324	0.0019349	cyn-15	Peptidylprolyl isomerase domain and wd repeat-containing protein 1; CYclophyliN; Protein CYN-15 (cyn-15) mRNA, complete cds
Q03577	Oxidation (MP)	-1.1068	15.1489	-4.30475	0.00207887	0.0176866	-2.2842	0.0344	drs-1	Aspartate--tRNA ligase, cytoplasmic; Protein DARS-1 (dars-1) mRNA, complete cds
Q9N599	Oxidation (MP)	-1.10141	12.3111	-8.39782	1.71516e-05	0.000802805	2.89444	0.013302	pas-3	Proteasome subunit alpha type-4; The proteasome is a multicatalytic proteinase complex which is characterized by its ability to cleave peptides with Arg, Phe, Tyr, Leu, and Glu adjacent to the leaving group at neutral or slightly basic pH. The proteasome has an ATP-dependent proteolytic activity (By similarity); Belongs to the peptidase T1A family
B7WNA5	2 Oxidation (MP)	-1.09317	15.0206	-3.96711	0.00341298	0.024638	-2.81019	0.038178	CELE_E01G4.3	Uncharacterized protein
A0A5E4LXR0	Oxidation (MP)	-1.07465	15.1257	-7.25909	5.3397e-05	0.00158121	1.66168	0.019881	nmy-1	Non muscle myosin
G5EFI4	Oxidation (MP)	-1.07356	13.3115	-6.02765	0.000213686	0.00375829	0.159266	0.00097127	lec-5	Galectin; Protein LEC-5 (lec-5) mRNA, complete cds
Q18990	Oxidation (MP)	-1.07346	14.4056	-6.35482	0.000145218	0.00286683	0.577177	0.047895	pyr-1	Carbamoyl-phosphate synthase / aspartate carbamoyltransferase / dihydroorotase; CAD protein; This protein is a "fusion" protein encoding four enzymatic activities of the pyrimidine pathway (GATase, CPSase, ATCase and DHOase) (By similarity). Involved in the elongation of the pharyngeal isthmus during development, probably by providing precursors of UDP-sugars required for heparan sulfate proteogl…
Q69Z13	Oxidation (MP)	-1.06571	11.448	-4.38911	0.00184138	0.0162917	-2.15503	0.000113	K08E3.5	UTP--glucose-1-phosphate uridylyltransferase; Protein K08E3.5, isoform c
G5EBJ7	2 Oxidation (MP)	-1.04105	10.8641	-3.84396	0.00410574	0.0280271	-3.00539	0.011335	fbp-1	Fructose-1,6-bisphosphatase; Protein FBP-1 (fbp-1) mRNA, complete cds; Belongs to the FBPase class 1 family
Q9N4M4	Oxidation (MP)	-1.04043	12.0917	-5.94457	0.000236223	0.00396254	0.0508843	0.013114	anc-1	Nuclear anchorage protein 1; Plays a central role in nuclear and mitochondrial anchoring. Probably connects nuclei to the cytoskeleton by interacting with unc-84 at the nuclear envelope and with F-actin in the cytoplasm, creating a bridge across the nuclear envelope between the cytoskeleton and the nucleus. Has a role in positioning of the cell body of the PVQ lumbar interneuron; Belongs to the n…
Q22620	Oxidation (P);Oxidation (MP)	-1.03339	16.394	-9.93068	4.45571e-06	0.000391832	4.35678	0.049409	pars-1	Prolyl Amino-acyl tRNA Synthetase; Protein PARS-1, isoform a
Q3S1I8	Oxidation (MP)	-1.03095	11.6547	-5.0847	0.000704474	0.00862609	-1.12678	0.005219	pyk-1	Pyruvate kinase; Protein PYK-1, isoform e (pyk-1) mRNA, complete cds; Belongs to the pyruvate kinase family
H2L0M0	Oxidation (MP)	-1.02421	12.4945	-4.29384	0.00211191	0.0177645	-2.30098	0.0096834	pod-2	Acetyl-coa carboxylase / biotin carboxylase 1; Protein POD-2, isoform c
P02566	Oxidation (MP)	-1.02095	17.1305	-4.8234	0.00100238	0.010911	-1.50518	0.014435	unc-54	Myosin heavy chain 6/7; Myosin-4; Required for muscle contraction
Q20937	Oxidation (MP)	-1.0205	10.9043	-5.80941	0.00027862	0.00441834	-0.127451	0.0063882	let-711	CCR4-NOT transcription complex subunit 1; NTL-1a; Protein LET-711 (let-711) mRNA, complete cds
Q18994	Oxidation (MP)	-1.0189	14.3204	-6.87885	8.03945e-05	0.00196063	1.21784	0.00017387	D2085.3	Translation initiation factor eif-2b subunit epsilon; Eukaryotic Initiation Factor; Protein D2085.3 (D2085.3) mRNA, complete cds
Q9XUB7	Oxidation (MP)	-1.01754	14.9281	-11.7377	1.1232e-06	0.000223047	5.84708	0.0014835	far-6	Fatty Acid/Retinol binding protein; Protein FAR-6 (far-6) mRNA, complete cds
Q9BL33	Oxidation (MP)	-1.00435	10.4562	-5.12242	0.000670054	0.00834548	-1.07296	0.00058689	Y71H2AM.4	Nadh dehydrogenase (ubiquinone) 1 subunit c2; Protein Y71H2AM.4 (Y71H2AM.4) mRNA, complete cds
G5EFB5	Oxidation (MP)	1.00686	11.9553	4.75586	0.00109982	0.0115364	-1.60454	0.00056896	cpn-1	Calponin-homology (ch) domain-containing protein; CalPoNin; Protein CPN-1 (cpn-1) mRNA, complete cds
Q20728	Oxidation (P);Oxidation (MP)	1.05635	11.6468	8.62063	1.39323e-05	0.000721992	3.12012	0.0066584	F53F4.3	Tubulin-specific chaperone B; Binds to alpha-tubulin folding intermediates after their interaction with cytosolic chaperonin in the pathway leading from newly synthesized tubulin to properly folded heterodimer
Q20140	Oxidation (MP)	1.05706	14.7933	4.94486	0.000849771	0.00986415	-1.32809	0.018082	F38B2.4	Adenylate kinase isoenzyme 1; Catalyzes the reversible transfer of the terminal phosphate group between ATP and AMP. Plays an important role in cellular energy homeostasis and in adenine nucleotide metabolism
O02286	Oxidation (MP)	1.075	15.4445	5.94542	0.00023598	0.00396254	0.0519959	0.00014117	pck-2	Phosphoenolpyruvate carboxykinase (gtp); Phosphoenolypyruvate CarboxyKinase; Protein PCK-2, isoform b
Q94259	Oxidation (MP)	1.12009	12.5599	5.60943	0.000357295	0.00529016	-0.395891	0.010391	K04A8.1	Uncharacterized protein; Protein K04A8.1 (K04A8.1) mRNA, complete cds
Q09517	Oxidation (MP)	1.13818	11.2772	5.36091	0.000490429	0.0066818	-0.737234	0.0168	let-767	Very-long-chain 3-oxooacyl-coA reductase let-767; Required for branched chain fatty acid synthesis. Catalyzes the reduction of the 3-ketoacyl-CoA intermediate that is formed in each cycle of fatty acid elongation. Very long-chain fatty acids (VLCFAs) serve as precursors for ceramide and sphingolipids. May also be required for sterol hormone production; Belongs to the short-chain dehydrogenases/re…
P34542	Oxidation (MP)	1.20918	10.3634	6.52127	0.000119923	0.00257319	0.784434	0.02613	R05D3.9/R05D3.10	Uncharacterized protein r05d3.9; Protein R05D3.9 (R05D3.9) mRNA, complete cds
Q09543	Oxidation (MP)	1.24262	13.1919	9.74591	5.19165e-06	0.000443123	4.1911	0.00011719	paa-1	Probable serine/threonine-protein phosphatase PP2A regulatory subunit; Acts as a scaffolding protein for phosphatase let-92 and its regulatory subunits (Probable). Probably together with let-92 and regulatory subunit sur-6, regulates centriole duplication, microtubule outgrowth and mitotic spindle stability during early embryonic cell division by preventing the degradation of sas-5 and kinase zyg…
Q20168	Oxidation (MP)	1.28783	15.1447	6.01069	0.000218088	0.0037838	0.137224	0.0381	copb-2	Probable coatomer subunit beta; The coatomer is a cytosolic protein complex that binds to dilysine motifs and reversibly associates with Golgi non- clathrin-coated vesicles, which further mediate biosynthetic protein transport from the ER, via the Golgi up to the trans Golgi network. Coatomer complex is required for budding from Golgi membranes, and is essential for the retrograde Golgi-to-ER tra…
A2V8C3	Oxidation (MP)	1.3113	13.1939	4.37093	0.00188999	0.0165702	-2.18279	0.0036364	ttr-42	TransThyretin-Related family domain; Protein TTR-42 (ttr-42) mRNA, complete cds
Q9XVJ2	Oxidation (MP)	1.3617	10.41	5.33819	0.000505053	0.00675421	-0.768871	0.0031797	T03F6.3	Probable glucosamine-6-phosphate isomerase; Protein T03F6.3 (T03F6.3) mRNA, complete cds
Q21549	Oxidation (MP)	1.38165	12.735	3.95153	0.00349332	0.0250867	-2.8348	0.029692	gss-1	Glutathione synthetase; Protein GSS-1 (gss-1) mRNA, complete cds
G5EBJ8	Dioxidation (MW)	1.52567	14.8405	7.76771	3.84943e-05	0.000808381	1.66458	0.0044867	Y59E9AR.7	Major sperm protein; Protein Y59E9AR.7 (Y59E9AR.7) mRNA, complete cds
G4S034	Oxidation (MP)	1.55527	15.7526	6.88572	7.97912e-05	0.00196063	1.22601	0.0068112	spc-1	Spectrin alpha; SPeCtrin; Protein SPC-1, isoform a (spc-1) mRNA, complete cds
G4S034	Oxidation (MP)	1.6162	13.7438	6.25403	0.000163333	0.00311838	0.449934	0.031648	spc-1	Spectrin alpha; SPeCtrin; Protein SPC-1, isoform a (spc-1) mRNA, complete cds
Q8WQF1	Oxidation (MP)	1.7669	14.2538	8.56718	1.46389e-05	0.00074385	3.06641	1.37e-06	pccb-1	Propionyl Coenzyme A Carboxylase Beta subunit; Protein PCCB-1, isoform a (pccb-1) mRNA, complete cds
Q9XVZ2	Dioxidation (MW)	2.09726	17.6912	4.1477	0.00281824	0.0157016	-3.00045	0.048968	Y7A5A.1	Fad-binding pcmh-type domain-containing protein; Protein Y7A5A.1 (Y7A5A.1) mRNA, complete cds
Q27515	Oxidation (MP)	3.1696	15.2413	22.195	4.90555e-09	2.0337e-06	11.5832	0.048556	cyp-13A6	Putative cytochrome P450 CYP13A6; Cytochromes P450 are a group of heme-thiolate monooxygenases. They oxidize a variety of structurally unrelated compounds, including steroids, fatty acids, and xenobiotics
G5EEI4	Dioxidation (MW)	7.53747	3.76874	4.12274	0.00292097	0.015719	-3.03868	0.0016127	asp-1	Aspartic protease 1; Protein ASP-1 (asp-1) mRNA, complete cds; Belongs to the peptidase A1 family
A7LPF3	Oxidation (MP)	8.23323	5.95728	4.68286	0.00121672	0.0124192	-1.71264	0.039472	F43D9.3	SLY1 homolog; Protein F43D9.3, isoform b; Belongs to the STXBP/unc-18/SEC1 family
Q9XW68	Oxidation (MP)	10.0794	5.03968	60.2679	7.88117e-13	5.71779e-10	19.2655	0.0024591	Y75B8A.14	Uncharacterized protein; Protein Y75B8A.14 (Y75B8A.14) mRNA, complete cds
H2L0C9	Oxidation (MP)	12.4746	6.23731	66.7932	3.19287e-13	3.08857e-10	19.8496	0.035711	ugt-29	UDP-GlucuronosylTransferase; Protein UGT-29, isoform a; Belongs to the UDP-glycosyltransferase family
