## Supplementary material for "Hyperactive 20S Proteasome Enhances Proteostasis and ERAD in *C. elegans* via degradation of Intrinsically Disordered Proteins": DataS5-Strains & Alleles

### Sheet: TableS4-Strains
TableS5. C. elegans strains used in this study
Strain	Genotype	Source
N2	wild type	CGC
RT99	rme-4(b1001); bIs1 [vit-2::GFP + rol-6(su1006)].	CGC
GL347	zcIs13 [hsp-6p::GFP + lin-15(+)] V.	CGC
SJ4005	zcIs4 [hsp-4::GFP] V.	CGC
VK2749	vkIs2749 [nhx-2p::lmp-1::CemOrange2 + nhx-2p::GFP::ATZ + nhx-2p::mKate2::lgg-1 + myo-2p::GFP + myo-2p::mCherry].	CGC
SJ17	xbp-1(zc12) III; zcIs4 [hsp-4::GFP] V.	CGC
CL2070	dvIs70 [hsp-16.2p::GFP + rol-6(su1006)]	CGC
MQ1766	sod-2(ok1030) I; sod-5 (tm1146) sod-1(tm783) II; sod-4(gk101) III; sod-3(tm760) X.	CGC
DSL001	pas-3(dsm100)	In Vivo Biosystems
DSL101	bIs1 [vit-2::GFP + rol-6(su1006)]; pas-3(dsm100) I	Current Study
DSL104	zcIs13 [hsp-6p::GFP + lin-15(+)] V; pas-3(dsm100) I	Current Study
DSL106	zcIs4 [hsp-4::GFP] V; pas-3(dsm100) I	Current Study
DSL107	vkIs694 [nhx-2p::sGFP::ATZ + myo-2p::mCherry]; pas-3(dsm100) I	Current Study
DSL108	pas-3(dsm100); sod-5 (tm1146) sod-1(tm783) II; sod-4(gk101) III; sod-3(tm760) X.	Current Study
DSL109	bIs1 [vit-2::GFP + rol-6(su1006)]	Current Study
DSL110	xbp-1(zc12) III; zcIs4 [hsp-4::GFP] V;pas-3(dsm100)	Current Study
DSL111	dvIs70 [hsp-16.2p::GFP + rol-6(su1006)];pas-3(dsm100)	Current Study
Alleles
dsm100	pas-3(knu736 [NTD del]) 29 bps Deletion at the N-terminus of proteasome α-subunit 3 and 12 bps addition	In Vivo Biosystems
